# Aging alters tumor cell - T cell crosstalk to promote breast cancer progression

**DOI:** 10.1101/2025.11.17.688754

**Authors:** Shanshan Yin, Kay T Yeung, Sainath Mamde, Kate Lin, Armin Gandhi, Xue Lei, Andrew Davis, Rouven Arnold, Jing Yang, Peter D. Adams

## Abstract

Age is a dominant risk factor for all major breast cancer subtypes. However, the mechanisms by which aging influences tumor development remain unclear. Using a novel mouse model whereby breast cancer is induced *in situ* in young and old wild-type mice via intraductal delivery of a lentivirus encoding the *HER2/neu* oncogene, we found that old mice exhibited a higher oncogene-induced tumor burden than young mice. Old tumor cells showed reduced expression of interferon-related genes, particularly the T cell-recruiting chemokines *Cxcl9* and *Cxcl10*, linked to their altered chromatin accessibility. *CXCL9/10* expression also declined with age in human HER2+ tumors. Correspondingly, old tumors exhibited fewer T cells within tumor lesions. Targeted interventions showed that decreased expression of *Cxcl9*/*10* is responsible for reduced T cell infiltration and weakened anti-tumor immunity. These results show how aged tumor cells are impaired in their recruitment of immune cells, leading to a defective anti-tumor immune response.
