## Supplementary File 3 for "Aging alters tumor cell - T cell crosstalk to promote breast cancer progression"

### Sheet: dar_cluster3_young
	tx_id	gene_name	gene_id	gene_biotype	type	closest_region	query_region	distance
ENSMUST00000167624	ENSMUST00000167624	Glo1	ENSMUSG00000024026	protein_coding	cds	chr17-30612468-30612551	chr17-30612387-30612886	0
ENSMUST00000173119	ENSMUST00000173119	Pde4b	ENSMUSG00000028525	protein_coding	gap	chr4-102506043-102555964	chr4-102533099-102533598	0
ENSMUST00000168787	ENSMUST00000168787	Btbd9	ENSMUSG00000062202	protein_coding	utr	chr17-30576146-30576287	chr17-30576019-30576518	0
ENSMUSE00000975407	ENSMUST00000177893	Gm21860	ENSMUSG00000095366	protein_coding	exon	chrY-90754513-90754821	chrY-90761207-90761706	6385
ENSMUST00000191550	ENSMUST00000191550	Msh3	ENSMUSG00000014850	protein_coding	gap	chr13-92312687-92342245	chr13-92331918-92332417	0
ENSMUST00000168787.1	ENSMUST00000168787	Btbd9	ENSMUSG00000062202	protein_coding	gap	chr17-30530366-30576145	chr17-30558527-30559026	0
ENSMUSE00000907413	ENSMUST00000089465	Apol10b	ENSMUSG00000050014	protein_coding	exon	chr15-77595995-77596125	chr15-77598364-77598863	2238
ENSMUST00000167610	ENSMUST00000167610	Cd74	ENSMUSG00000024610	protein_coding	utr	chr18-60803856-60803933	chr18-60803428-60803927	0
ENSMUST00000174025	ENSMUST00000174025	Gm20497	ENSMUSG00000092403	lincRNA	gap	chr17-37182998-37185416	chr17-37185379-37185878	0
ENSMUST00000170651	ENSMUST00000170651	Dnah8	ENSMUSG00000033826	protein_coding	cds	chr17-30657969-30658070	chr17-30657987-30658486	0
ENSMUST00000114574	ENSMUST00000114574	Glp1r	ENSMUSG00000024027	protein_coding	gap	chr17-30909332-30918879	chr17-30910763-30911262	0
ENSMUST00000176205	ENSMUST00000176205	Zfp536	ENSMUSG00000043456	protein_coding	gap	chr7-37493839-37567813	chr7-37563146-37563645	0
ENSMUST00000161490	ENSMUST00000161490	Prkg2	ENSMUSG00000029334	protein_coding	gap	chr5-98947535-98966511	chr5-98950571-98951070	0
ENSMUST00000114232	ENSMUST00000114232	H2-DMb1	ENSMUSG00000079547	protein_coding	utr	chr17-34153072-34153398	chr17-34152858-34153357	0
ENSMUST00000076046	ENSMUST00000076046	Csf2ra	ENSMUSG00000059326	protein_coding	cds	chr19-61227272-61227365	chr19-61226991-61227490	0
ENSMUST00000102604	ENSMUST00000102604	Ak2	ENSMUSG00000028792	protein_coding	gap	chr4-129008230-129010562	chr4-129009622-129010121	0
ENSMUSE00000657861	ENSMUST00000079924	Btbd9	ENSMUSG00000062202	protein_coding	exon	chr17-30576146-30576287	chr17-30576991-30577490	703
ENSMUST00000076046.1	ENSMUST00000076046	Csf2ra	ENSMUSG00000059326	protein_coding	cds	chr19-61226215-61226384	chr19-61225928-61226427	0
ENSMUST00000137509	ENSMUST00000137509	Gm12649	ENSMUSG00000084833	lincRNA	gap	chr4-93453596-93601161	chr4-93550943-93551442	0
ENSMUSE00000437018	ENSMUST00000006761	Runx1t1	ENSMUSG00000006586	protein_coding	exon	chr4-13743436-13743729	chr4-13421372-13421871	321564
ENSMUST00000020820	ENSMUST00000020820	Mrpl22	ENSMUSG00000020514	protein_coding	utr	chr11-58179490-58179565	chr11-58183507-58184006	3941
ENSMUST00000187754	ENSMUST00000187754	Tfap2b	ENSMUSG00000025927	protein_coding	cds	chr1-19236608-19236630	chr1-19236545-19237044	0
ENSMUSE00000840935	ENSMUST00000127224	Gm11958	ENSMUSG00000085512	lincRNA	exon	chr11-4286870-4286939	chr11-4289189-4289688	2249
ENSMUST00000054979	ENSMUST00000054979	Aff1	ENSMUSG00000029313	protein_coding	utr	chr5-103850824-103855322	chr5-103854045-103854544	0
ENSMUST00000105411	ENSMUST00000105411	Pcbp3	ENSMUSG00000001120	protein_coding	utr	chr10-76961748-76961887	chr10-76961760-76962259	0
ENSMUST00000114574.1	ENSMUST00000114574	Glp1r	ENSMUSG00000024027	protein_coding	cds	chr17-30901877-30901954	chr17-30901479-30901978	0
ENSMUST00000146439	ENSMUST00000146439	Tgtp1	ENSMUSG00000078922	protein_coding	utr	chr11-48993972-48994172	chr11-48993924-48994423	0
ENSMUST00000179483	ENSMUST00000179483	Erdr1	ENSMUSG00000096768	protein_coding	gap	chrY-90793418-90816348	chrY-90804748-90805247	0
ENSMUSE00001328802	ENSMUST00000191140	Gm28822	ENSMUSG00000099503	lincRNA	exon	chr1-23596397-23596664	chr1-23639216-23639715	42551
ENSMUST00000168787.2	ENSMUST00000168787	Btbd9	ENSMUSG00000062202	protein_coding	gap	chr17-30530366-30576145	chr17-30570937-30571436	0
ENSMUST00000194027	ENSMUST00000194027	Fhdc1	ENSMUSG00000041842	protein_coding	gap	chr3-84445197-84464271	chr3-84449846-84450345	0
ENSMUST00000074557	ENSMUST00000074557	H2-Eb1	ENSMUSG00000060586	protein_coding	cds	chr17-34305954-34306047	chr17-34305514-34306013	0
ENSMUST00000111641	ENSMUST00000111641	Serping1	ENSMUSG00000023224	protein_coding	cds	chr2-84774740-84774790	chr2-84774661-84775160	0
ENSMUST00000142405	ENSMUST00000142405	Apol6	ENSMUSG00000033576	protein_coding	utr	chr15-77044729-77045171	chr15-77044557-77045056	0
ENSMUST00000022813	ENSMUST00000022813	Efs	ENSMUSG00000022203	protein_coding	gap	chr14-54921182-54925437	chr14-54924399-54924898	0
ENSMUST00000177245	ENSMUST00000177245	Fbxw17	ENSMUSG00000037816	protein_coding	gap	chr13-50417988-50419839	chr13-50418571-50419070	0
ENSMUST00000098326	ENSMUST00000098326	Homer2	ENSMUSG00000025813	protein_coding	gap	chr7-81636493-81649553	chr7-81647864-81648363	0
ENSMUST00000113093	ENSMUST00000113093	Cxcl9	ENSMUSG00000029417	protein_coding	utr	chr5-92321331-92323798	chr5-92321813-92322312	0
ENSMUST00000143662	ENSMUST00000143662	Fam129c	ENSMUSG00000043243	protein_coding	cds	chr8-71602764-71602926	chr8-71602759-71603258	0
ENSMUST00000065679	ENSMUST00000065679	Slamf8	ENSMUSG00000053318	protein_coding	cds	chr1-172590399-172590432	chr1-172590259-172590758	0
ENSMUST00000131361	ENSMUST00000131361	Aifm2	ENSMUSG00000020085	protein_coding	gap	chr10-61715353-61725855	chr10-61722142-61722641	0
ENSMUST00000059930	ENSMUST00000059930	Gm12185	ENSMUSG00000048852	protein_coding	gap	chr11-48916385-48992003	chr11-48927981-48928480	0
ENSMUST00000113093.1	ENSMUST00000113093	Cxcl9	ENSMUSG00000029417	protein_coding	cds	chr5-92327963-92328023	chr5-92327840-92328339	0
ENSMUSE00000941400	ENSMUST00000040828	H2-Ab1	ENSMUSG00000073421	protein_coding	exon	chr17-34263209-34263405	chr17-34261425-34261924	1284
ENSMUST00000168787.3	ENSMUST00000168787	Btbd9	ENSMUSG00000062202	protein_coding	gap	chr17-30530366-30576145	chr17-30559434-30559933	0
ENSMUSE00000645889	ENSMUST00000051118	Tvp23a	ENSMUSG00000050908	protein_coding	exon	chr16-10446930-10447362	chr16-10465190-10465689	17827
ENSMUST00000174751	ENSMUST00000174751	H2-Aa	ENSMUSG00000036594	protein_coding	cds	chr17-34287682-34287766	chr17-34287582-34288081	0
ENSMUSE00001221469	ENSMUST00000182030	Hoxb2	ENSMUSG00000075588	protein_coding	exon	chr11-96350525-96353658	chr11-96349654-96350153	371
ENSMUST00000045042	ENSMUST00000045042	Batf2	ENSMUSG00000039699	protein_coding	cds	chr19-6164515-6164553	chr19-6164085-6164584	0
ENSMUSE00000634867	ENSMUST00000034339	Cdh5	ENSMUSG00000031871	protein_coding	exon	chr8-104101625-104101732	chr8-103883185-103883684	217940
ENSMUSE00000727300	ENSMUST00000128199	Ppp1r26	ENSMUSG00000035829	protein_coding	exon	chr2-28446800-28446896	chr2-28440678-28441177	5622
ENSMUSE00000689099	ENSMUST00000041874	Npl	ENSMUSG00000042684	protein_coding	exon	chr1-153549648-153550045	chr1-153559720-153560219	9674
ENSMUST00000058213	ENSMUST00000058213	Oxgr1	ENSMUSG00000044819	protein_coding	utr	chr14-120019585-120021779	chr14-119979216-119979715	39869
ENSMUST00000118006	ENSMUST00000118006	Cxcl10	ENSMUSG00000034855	protein_coding	cds	chr5-92348754-92348814	chr5-92348681-92349180	0
ENSMUST00000121992	ENSMUST00000121992	Ido2	ENSMUSG00000031549	protein_coding	gap	chr8-24558244-24576149	chr8-24559135-24559634	0
ENSMUST00000115822	ENSMUST00000115822	Gm11172	ENSMUSG00000079740	protein_coding	cds	chr16-10812975-10812994	chr16-10814590-10815089	1595
ENSMUST00000038099	ENSMUST00000038099	Socs1	ENSMUSG00000038037	protein_coding	utr	chr16-10783808-10784232	chr16-10774531-10775030	8777
ENSMUSE00000416518	ENSMUST00000028311	Traf2	ENSMUSG00000026942	protein_coding	exon	chr2-25546862-25546940	chr2-25549348-25549847	2407
ENSMUSE00000908682	ENSMUST00000032473	Iigp1	ENSMUSG00000054072	protein_coding	exon	chr18-60376029-60376130	chr18-60373287-60373786	2242
ENSMUSE00001334460	ENSMUST00000190470	Hoxb5	ENSMUSG00000038700	protein_coding	exon	chr11-96303336-96306121	chr11-96311464-96311963	5342
ENSMUST00000139063	ENSMUST00000139063	BC051142	ENSMUSG00000057246	protein_coding	utr	chr17-34398821-34398853	chr17-34398521-34399020	0
ENSMUST00000138752	ENSMUST00000138752	Hdc	ENSMUSG00000027360	protein_coding	gap	chr2-126607411-126616175	chr2-126607430-126607929	0
ENSMUST00000028665	ENSMUST00000028665	Patl2	ENSMUSG00000027233	protein_coding	gap	chr2-122130156-122179094	chr2-122145654-122146153	0
ENSMUSE00001315157	ENSMUST00000183437	Fam83b	ENSMUSG00000032358	protein_coding	exon	chr9-76567064-76567116	chr9-76722777-76723276	155660
ENSMUSE00000269222	ENSMUST00000041730	Lmx1b	ENSMUSG00000038765	protein_coding	exon	chr2-33640442-33640511	chr2-33640880-33641379	368
ENSMUST00000049241	ENSMUST00000049241	Hoxb4	ENSMUSG00000038692	protein_coding	cds	chr11-96320030-96320328	chr11-96319841-96320340	0
ENSMUST00000154760	ENSMUST00000154760	Kcnip1	ENSMUSG00000053519	protein_coding	gap	chr11-33645628-33992748	chr11-33818924-33819423	0
ENSMUST00000146439.1	ENSMUST00000146439	Tgtp1	ENSMUSG00000078922	protein_coding	utr	chr11-48992004-48992152	chr11-48992011-48992510	0
ENSMUSE00000833485	ENSMUST00000136941	Gm12708	ENSMUSG00000084918	lincRNA	exon	chr4-95208872-95209727	chr4-95303214-95303713	93486
ENSMUST00000145864	ENSMUST00000145864	Syn3	ENSMUSG00000059602	protein_coding	gap	chr10-86080350-86134985	chr10-86124023-86124522	0
ENSMUST00000161490.1	ENSMUST00000161490	Prkg2	ENSMUSG00000029334	protein_coding	gap	chr5-98943537-98947370	chr5-98943684-98944183	0
ENSMUST00000143702	ENSMUST00000143702	Zc3hav1	ENSMUSG00000029826	protein_coding	gap	chr6-38336665-38340219	chr6-38337869-38338368	0
ENSMUSE00000607848	ENSMUST00000025266	Lta	ENSMUSG00000024402	protein_coding	exon	chr17-35205159-35205351	chr17-35210028-35210527	4676
ENSMUST00000045295	ENSMUST00000045295	Pnpla7	ENSMUSG00000036833	protein_coding	cds	chr2-25029507-25029656	chr2-25029145-25029644	0
ENSMUST00000050011	ENSMUST00000050011	Gbp6	ENSMUSG00000079362	protein_coding	utr	chr5-105293626-105293699	chr5-105293502-105294001	0
ENSMUST00000195823	ENSMUST00000195823	Pcdhga6	ENSMUSG00000103793	protein_coding	gap	chr18-37709653-37825020	chr18-37822368-37822867	0
ENSMUST00000026315	ENSMUST00000026315	Dnase1l3	ENSMUSG00000025279	protein_coding	utr	chr14-7964533-7967758	chr14-7958361-7958860	5672
ENSMUST00000108674	ENSMUST00000108674	Ntn1	ENSMUSG00000020902	protein_coding	gap	chr11-68213335-68226535	chr11-68222096-68222595	0
ENSMUST00000155579	ENSMUST00000155579	Sertad4	ENSMUSG00000016262	protein_coding	cds	chr1-192849751-192849866	chr1-192849622-192850121	0
ENSMUST00000112854	ENSMUST00000112854	Arhgap24	ENSMUSG00000057315	protein_coding	utr	chr5-102481553-102481863	chr5-102481337-102481836	0
ENSMUST00000143380	ENSMUST00000143380	Aldh3b2	ENSMUSG00000075296	protein_coding	gap	chr19-3972614-3977498	chr19-3975709-3976208	0
ENSMUST00000143088	ENSMUST00000143088	Trim69	ENSMUSG00000033368	protein_coding	gap	chr2-122160897-122167554	chr2-122164213-122164712	0
ENSMUST00000091284	ENSMUST00000091284	Nceh1	ENSMUSG00000027698	protein_coding	gap	chr3-27226143-27279193	chr3-27272779-27273278	0
ENSMUST00000176067	ENSMUST00000176067	Lmx1b	ENSMUSG00000038765	protein_coding	gap	chr2-33569283-33639488	chr2-33625518-33626017	0
ENSMUST00000166250	ENSMUST00000166250	Zfp710	ENSMUSG00000048897	protein_coding	gap	chr7-80024987-80081048	chr7-80074731-80075230	0
ENSMUSE00000690734	ENSMUST00000112191	Parp11	ENSMUSG00000037997	protein_coding	exon	chr6-127446840-127446999	chr6-127334168-127334667	112172
ENSMUSE00000879828	ENSMUST00000071267	Pcgf5	ENSMUSG00000024805	protein_coding	exon	chr19-36379067-36379159	chr19-36375282-36375781	3285
ENSMUST00000025581	ENSMUST00000025581	Ms4a4d	ENSMUSG00000024678	protein_coding	gap	chr19-11537161-11548478	chr19-11540051-11540550	0
ENSMUST00000162844	ENSMUST00000162844	C1s1	ENSMUSG00000038521	protein_coding	utr	chr6-124542188-124542309	chr6-124542279-124542778	0
ENSMUST00000021940	ENSMUST00000021940	Lman2	ENSMUSG00000021484	protein_coding	utr	chr13-55343833-55346876	chr13-55339195-55339694	4138
ENSMUSE00000896238	ENSMUST00000171263	Gbp7	ENSMUSG00000040253	protein_coding	exon	chr3-142530338-142530439	chr3-142528020-142528519	1818
ENSMUST00000018610	ENSMUST00000018610	Nos2	ENSMUSG00000020826	protein_coding	utr	chr11-78920787-78920995	chr11-78920406-78920905	0
ENSMUST00000050758	ENSMUST00000050758	Flg	ENSMUSG00000081977	protein_coding	utr	chr3-93293210-93293686	chr3-93296066-93296565	2379
ENSMUST00000190863	ENSMUST00000190863	Gm28981	ENSMUSG00000101895	lincRNA	gap	chr1-64187242-64303006	chr1-64198705-64199204	0
ENSMUST00000183610	ENSMUST00000183610	Pecam1	ENSMUSG00000020717	protein_coding	gap	chr11-106671799-106679548	chr11-106674530-106675029	0
ENSMUST00000136710	ENSMUST00000136710	Rexo4	ENSMUSG00000052406	protein_coding	cds	chr2-26964052-26964249	chr2-26964094-26964593	0
ENSMUST00000181788	ENSMUST00000181788	9330175E14Rik	ENSMUSG00000097194	lincRNA	gap	chr8-94434477-94434835	chr8-94434044-94434543	0
ENSMUST00000031235	ENSMUST00000031235	Gbp8	ENSMUSG00000034438	protein_coding	gap	chr5-105051072-105139479	chr5-105053352-105053851	0
ENSMUSE00000269222.1	ENSMUST00000041730	Lmx1b	ENSMUSG00000038765	protein_coding	exon	chr2-33640442-33640511	chr2-33642997-33643496	2485
ENSMUST00000056946	ENSMUST00000056946	Neurl3	ENSMUSG00000047180	protein_coding	utr	chr1-36264597-36266359	chr1-36254554-36255053	9543
ENSMUST00000168787.4	ENSMUST00000168787	Btbd9	ENSMUSG00000062202	protein_coding	gap	chr17-30530366-30576145	chr17-30570086-30570585	0
ENSMUST00000155233	ENSMUST00000155233	Mx1	ENSMUSG00000000386	protein_coding	utr	chr16-97462881-97462905	chr16-97462692-97463191	0
ENSMUSE00000908682.1	ENSMUST00000032473	Iigp1	ENSMUSG00000054072	protein_coding	exon	chr18-60376029-60376130	chr18-60375523-60376022	6
ENSMUST00000179483.1	ENSMUST00000179483	Erdr1	ENSMUSG00000096768	protein_coding	gap	chrY-90793418-90816348	chrY-90803333-90803832	0
ENSMUSE00000432816	ENSMUST00000042345	Ctnna1	ENSMUSG00000037815	protein_coding	exon	chr18-35118888-35118981	chr18-35103203-35103702	15185
ENSMUST00000100962	ENSMUST00000100962	Gbp4	ENSMUSG00000079363	protein_coding	utr	chr5-105139480-105139586	chr5-105139350-105139849	0
ENSMUSE00000308903	ENSMUST00000039516	Egln3	ENSMUSG00000035105	protein_coding	exon	chr12-54203205-54203860	chr12-54217093-54217592	13232
ENSMUST00000167624.1	ENSMUST00000167624	Glo1	ENSMUSG00000024026	protein_coding	gap	chr17-30604103-30612467	chr17-30611862-30612361	0
ENSMUST00000195787	ENSMUST00000195787	Kctd3	ENSMUSG00000026608	protein_coding	gap	chr1-188987632-188992562	chr1-188989375-188989874	0
ENSMUST00000174074	ENSMUST00000174074	Gm20513	ENSMUSG00000092415	lincRNA	gap	chr17-34293355-34304870	chr17-34295933-34296432	0
ENSMUST00000066912	ENSMUST00000066912	Iigp1	ENSMUSG00000054072	protein_coding	utr	chr18-60391054-60392627	chr18-60393732-60394231	1104
ENSMUST00000189068	ENSMUST00000189068	Ly6a	ENSMUSG00000075602	protein_coding	utr	chr15-74994877-74995261	chr15-74988986-74989485	5391
ENSMUST00000096000	ENSMUST00000096000	Sh2d4b	ENSMUSG00000037833	protein_coding	gap	chr14-40874240-40892781	chr14-40885096-40885595	0
ENSMUST00000174822	ENSMUST00000174822	Unc13d	ENSMUSG00000057948	protein_coding	gap	chr11-116070548-116073384	chr11-116071389-116071888	0
ENSMUST00000139722	ENSMUST00000139722	Egfr	ENSMUSG00000020122	protein_coding	gap	chr11-16752571-16793639	chr11-16769620-16770119	0
ENSMUST00000032233	ENSMUST00000032233	Tuba8	ENSMUSG00000030137	protein_coding	utr	chr6-121226080-121226854	chr6-121226711-121227210	0
ENSMUST00000168787.5	ENSMUST00000168787	Btbd9	ENSMUSG00000062202	protein_coding	gap	chr17-30530366-30576145	chr17-30564894-30565393	0
ENSMUST00000000395	ENSMUST00000000395	Tmprss2	ENSMUSG00000000385	protein_coding	utr	chr16-97564684-97566139	chr16-97535773-97536272	28411
ENSMUSE00000266350	ENSMUST00000038844	Ubd	ENSMUSG00000035186	protein_coding	exon	chr17-37193892-37193972	chr17-37190593-37191092	2799
ENSMUST00000072437	ENSMUST00000072437	Gm10113	ENSMUSG00000062282	protein_coding	utr	chr13-46175428-46177441	chr13-46139190-46139689	35738
ENSMUST00000037035	ENSMUST00000037035	Ripk2	ENSMUSG00000041135	protein_coding	utr	chr4-16122733-16123553	chr4-16071092-16071591	51141
ENSMUST00000155633	ENSMUST00000155633	Clec16a	ENSMUSG00000068663	protein_coding	gap	chr16-10731820-10741613	chr16-10741032-10741531	0
ENSMUSE00000361804	ENSMUST00000107453	Slco3a1	ENSMUSG00000025790	protein_coding	exon	chr7-74554411-74554780	chr7-74724633-74725132	169852
ENSMUST00000034702	ENSMUST00000034702	Lysmd2	ENSMUSG00000032184	protein_coding	gap	chr9-75626038-75635385	chr9-75630679-75631178	0
ENSMUST00000154245	ENSMUST00000154245	Art3	ENSMUSG00000034842	protein_coding	gap	chr5-92332983-92388133	chr5-92353516-92354015	0
ENSMUSE00001095774	ENSMUST00000180569	9330179D12Rik	ENSMUSG00000097166	lincRNA	exon	chr6-127211500-127212411	chr6-127245757-127246256	33345
ENSMUST00000152652	ENSMUST00000152652	Dlgap2	ENSMUSG00000047495	protein_coding	gap	chr8-14531062-14695114	chr8-14669316-14669815	0
ENSMUST00000134150	ENSMUST00000134150	Batf2	ENSMUSG00000039699	protein_coding	gap	chr19-6141088-6161311	chr19-6157115-6157614	0
ENSMUST00000151780	ENSMUST00000151780	Slc5a10	ENSMUSG00000042371	protein_coding	gap	chr11-61678657-61704250	chr11-61683809-61684308	0
ENSMUST00000154825	ENSMUST00000154825	9430041J12Rik	ENSMUSG00000086155	processed_transcript	gap	chr7-4076285-4095457	chr7-4082714-4083213	0
ENSMUST00000185215	ENSMUST00000185215	Slco2a1	ENSMUSG00000032548	protein_coding	gap	chr9-102988892-103004708	chr9-102988489-102988988	0
ENSMUST00000035661	ENSMUST00000035661	Cspg4	ENSMUSG00000032911	protein_coding	gap	chr9-56865278-56883556	chr9-56881511-56882010	0
ENSMUST00000086399	ENSMUST00000086399	Icam1	ENSMUSG00000037405	protein_coding	cds	chr9-21016035-21016101	chr9-21015627-21016126	0
ENSMUST00000108836	ENSMUST00000108836	Irgm2	ENSMUSG00000069874	protein_coding	utr	chr11-58215028-58215170	chr11-58214573-58215072	0
ENSMUST00000058639	ENSMUST00000058639	Vcpkmt	ENSMUSG00000049882	protein_coding	utr	chr12-69577628-69577925	chr12-69513096-69513595	64032
ENSMUST00000085614	ENSMUST00000085614	Usp12	ENSMUSG00000029640	protein_coding	gap	chr5-146769018-146794614	chr5-146792055-146792554	0
ENSMUST00000174186	ENSMUST00000174186	Pde4b	ENSMUSG00000028525	protein_coding	gap	chr4-102255457-102421548	chr4-102278861-102279360	0
ENSMUST00000180448	ENSMUST00000180448	Gse1	ENSMUSG00000031822	protein_coding	gap	chr8-120354180-120553583	chr8-120436618-120437117	0
ENSMUST00000183552	ENSMUST00000183552	Adam33	ENSMUSG00000027318	protein_coding	cds	chr2-131055914-131055979	chr2-131055547-131056046	0
ENSMUST00000170895	ENSMUST00000170895	Guk1	ENSMUSG00000020444	protein_coding	cds	chr11-59184152-59184187	chr11-59183792-59184291	0
ENSMUST00000195207	ENSMUST00000195207	Prkcq	ENSMUSG00000026778	protein_coding	gap	chr2-11172461-11226858	chr2-11192706-11193205	0
ENSMUST00000040828	ENSMUST00000040828	H2-Ab1	ENSMUSG00000073421	protein_coding	cds	chr17-34263312-34263405	chr17-34262895-34263394	0
ENSMUST00000183552.1	ENSMUST00000183552	Adam33	ENSMUSG00000027318	protein_coding	cds	chr2-131056714-131056792	chr2-131056238-131056737	0
ENSMUST00000075550	ENSMUST00000075550	Cenph	ENSMUSG00000045273	protein_coding	gap	chr13-100761925-100763549	chr13-100762510-100763009	0
ENSMUST00000182636	ENSMUST00000182636	Pdlim1	ENSMUSG00000055044	protein_coding	gap	chr19-40252062-40271345	chr19-40257311-40257810	0
ENSMUST00000109927	ENSMUST00000109927	Syne3	ENSMUSG00000054150	protein_coding	gap	chr12-104961674-104963170	chr12-104962216-104962715	0
ENSMUSE00000553368	ENSMUST00000115822	Gm11172	ENSMUSG00000079740	protein_coding	exon	chr16-10812915-10812957	chr16-10812034-10812533	381
ENSMUST00000123989	ENSMUST00000123989	Fgd2	ENSMUSG00000024013	protein_coding	utr	chr17-29378845-29379660	chr17-29395306-29395805	15645
ENSMUST00000065588	ENSMUST00000065588	Gbp6	ENSMUSG00000079362	protein_coding	utr	chr5-105215699-105217304	chr5-105197976-105198475	17223
ENSMUSE00000728735	ENSMUST00000144044	Spo11	ENSMUSG00000005883	protein_coding	exon	chr2-172977700-172978193	chr2-172977362-172977861	0
ENSMUST00000081933	ENSMUST00000081933	Dtx3l	ENSMUSG00000049502	protein_coding	utr	chr16-35926511-35929298	chr16-35919050-35919549	6961
ENSMUST00000172287	ENSMUST00000172287	Spats2l	ENSMUSG00000038305	protein_coding	gap	chr1-57832138-57855463	chr1-57852582-57853081	0
ENSMUSE00000523118	ENSMUST00000083960	n-R5s46	ENSMUSG00000065894	rRNA	exon	chr14-36855929-36856044	chr14-36502231-36502730	353198
ENSMUST00000121820	ENSMUST00000121820	Spock2	ENSMUSG00000058297	protein_coding	utr	chr10-60131482-60135198	chr10-60138521-60139020	3322
ENSMUST00000076212	ENSMUST00000076212	Abtb2	ENSMUSG00000032724	protein_coding	cds	chr2-103683278-103683491	chr2-103682778-103683277	0
ENSMUST00000022954	ENSMUST00000022954	Khdrbs3	ENSMUSG00000022332	protein_coding	gap	chr15-69029911-69049378	chr15-69035888-69036387	0
ENSMUST00000040112	ENSMUST00000040112	Papl	ENSMUSG00000037469	protein_coding	gap	chr7-28611124-28614218	chr7-28612177-28612676	0
ENSMUST00000172361	ENSMUST00000172361	Hnrnpd	ENSMUSG00000000568	protein_coding	utr	chr5-99958426-99961333	chr5-99905987-99906486	51939
ENSMUST00000033056	ENSMUST00000033056	Pycard	ENSMUSG00000030793	protein_coding	cds	chr7-127993383-127993653	chr7-127993512-127994011	0
ENSMUSE00000962930	ENSMUST00000176511	Zfp184	ENSMUSG00000006720	protein_coding	exon	chr13-21945094-21945199	chr13-21936880-21937379	7714
ENSMUST00000022091	ENSMUST00000022091	8030423J24Rik	ENSMUSG00000021600	protein_coding	utr	chr13-70884240-70884503	chr13-70902683-70903182	18179
ENSMUST00000150234	ENSMUST00000150234	Rapgef4	ENSMUSG00000049044	protein_coding	gap	chr2-72045249-72137241	chr2-72113999-72114498	0
ENSMUST00000193959	ENSMUST00000193959	Aida	ENSMUSG00000042901	protein_coding	cds	chr1-183298274-183298280	chr1-183298077-183298576	0
ENSMUST00000112250	ENSMUST00000112250	Cacna1d	ENSMUSG00000015968	protein_coding	gap	chr14-30350950-30490968	chr14-30365965-30366464	0
ENSMUST00000129433	ENSMUST00000129433	Dusp16	ENSMUSG00000030203	protein_coding	cds	chr6-134720494-134720617	chr6-134720100-134720599	0
ENSMUST00000031549	ENSMUST00000031549	Gm4951	ENSMUSG00000073555	protein_coding	utr	chr18-60212080-60212169	chr18-60211719-60212218	0
ENSMUSE00000738751	ENSMUST00000058716	Sun1	ENSMUSG00000036817	protein_coding	exon	chr5-139200637-139200699	chr5-139196795-139197294	3342
ENSMUST00000115705	ENSMUST00000115705	Nrg2	ENSMUSG00000060275	protein_coding	cds	chr18-36027396-36027416	chr18-36027057-36027556	0
ENSMUST00000170651.1	ENSMUST00000170651	Dnah8	ENSMUSG00000033826	protein_coding	gap	chr17-30840714-30851627	chr17-30847425-30847924	0
ENSMUST00000022286	ENSMUST00000022286	Ndufs4	ENSMUSG00000021764	protein_coding	gap	chr13-114351527-114387958	chr13-114376405-114376904	0
ENSMUSE00000722505	ENSMUST00000122624	n-R5s30	ENSMUSG00000084573	rRNA	exon	chr16-5324036-5324157	chr16-5537220-5537719	213062
ENSMUST00000171904	ENSMUST00000171904	Kcnn4	ENSMUSG00000054342	protein_coding	gap	chr7-24379270-24381651	chr7-24380165-24380664	0
ENSMUST00000048068	ENSMUST00000048068	Arrdc4	ENSMUSG00000042659	protein_coding	utr	chr7-68737045-68739476	chr7-68692496-68692995	44049
ENSMUST00000051297	ENSMUST00000051297	Tnp2	ENSMUSG00000043050	protein_coding	utr	chr16-10787936-10788076	chr16-10786894-10787393	542
ENSMUST00000035751	ENSMUST00000035751	L3mbtl1	ENSMUSG00000035576	protein_coding	cds	chr2-162974388-162974522	chr2-162975922-162976421	1399
ENSMUST00000156887	ENSMUST00000156887	Gls	ENSMUSG00000026103	protein_coding	gap	chr1-52168959-52188678	chr1-52169982-52170481	0
ENSMUST00000095313	ENSMUST00000095313	Pawr	ENSMUSG00000035873	protein_coding	gap	chr10-108333312-108382729	chr10-108335828-108336327	0
ENSMUST00000195823.1	ENSMUST00000195823	Pcdhga6	ENSMUSG00000103793	protein_coding	gap	chr18-37833354-37839902	chr18-37836388-37836887	0
ENSMUST00000168787.6	ENSMUST00000168787	Btbd9	ENSMUSG00000062202	protein_coding	gap	chr17-30334333-30513555	chr17-30464160-30464659	0
ENSMUST00000063076	ENSMUST00000063076	Htr1f	ENSMUSG00000050783	protein_coding	gap	chr16-64926970-65074121	chr16-64989306-64989805	0
ENSMUST00000111265	ENSMUST00000111265	Tspan18	ENSMUSG00000027217	protein_coding	gap	chr2-93211893-93220018	chr2-93214113-93214612	0
ENSMUSE00000223782	ENSMUST00000036904	Rnf139	ENSMUSG00000037075	protein_coding	exon	chr15-58889229-58889494	chr15-58882968-58883467	5761
ENSMUST00000051558	ENSMUST00000051558	Chd7	ENSMUSG00000041235	protein_coding	utr	chr4-8866656-8867659	chr4-8962858-8963357	95198
ENSMUST00000131600	ENSMUST00000131600	Rere	ENSMUSG00000039852	protein_coding	gap	chr4-150431594-150468694	chr4-150462281-150462780	0
ENSMUST00000151162	ENSMUST00000151162	Bahd1	ENSMUSG00000040007	protein_coding	gap	chr2-118900447-118915887	chr2-118913509-118914008	0

### Sheet: dar_cluster3_old
	tx_id	gene_name	gene_id	gene_biotype	type	closest_region	query_region	distance
ENSMUST00000151165	ENSMUST00000151165	Cyth1	ENSMUSG00000017132	protein_coding	cds	chr11-118193615-118193697	chr11-118193334-118193833	0
ENSMUSE00000789301	ENSMUST00000132718	Ctsh	ENSMUSG00000032359	protein_coding	exon	chr9-90054152-90054219	chr9-90046328-90046827	7324
ENSMUSE00000715849	ENSMUST00000122010	Anapc7	ENSMUSG00000029466	protein_coding	exon	chr5-122421693-122421850	chr5-122420573-122421072	620
ENSMUSE00001159855	ENSMUST00000181417	4930448N21Rik	ENSMUSG00000097922	lincRNA	exon	chr8-47446186-47446362	chr8-47458530-47459029	12167
ENSMUSE00000729147	ENSMUST00000135030	Gm11195	ENSMUSG00000086380	lincRNA	exon	chr11-78444576-78444901	chr11-78454238-78454737	9336
ENSMUST00000099151	ENSMUST00000099151	Sox2	ENSMUSG00000074637	protein_coding	utr	chr3-34651376-34652461	chr3-35152147-35152646	499685
ENSMUSE00000653234	ENSMUST00000020822	Cnot8	ENSMUSG00000020515	protein_coding	exon	chr11-58104153-58104208	chr11-58089744-58090243	13909
ENSMUSE00000289303	ENSMUST00000033920	Aga	ENSMUSG00000031521	protein_coding	exon	chr8-53511702-53511931	chr8-52675424-52675923	835778
ENSMUSE00000421778	ENSMUST00000057324	Flrt2	ENSMUSG00000047414	protein_coding	exon	chr12-95692226-95692615	chr12-95457378-95457877	234348
ENSMUST00000052910	ENSMUST00000052910	Acot10	ENSMUSG00000047565	protein_coding	utr	chr15-20665219-20665333	chr15-20207157-20207656	457562
ENSMUSE00001259275	ENSMUST00000029257	Atp11b	ENSMUSG00000037400	protein_coding	exon	chr3-35754138-35754410	chr3-35225274-35225773	528364
ENSMUST00000187639	ENSMUST00000187639	Bai1	ENSMUSG00000034730	protein_coding	utr	chr15-74588885-74589465	chr15-74594000-74594499	4534
ENSMUST00000174663	ENSMUST00000174663	Dtnb	ENSMUSG00000071454	protein_coding	gap	chr12-3686863-3718411	chr12-3690981-3691480	0
ENSMUST00000099151.1	ENSMUST00000099151	Sox2	ENSMUSG00000074637	protein_coding	utr	chr3-34651376-34652461	chr3-35145466-35145965	493004
ENSMUST00000180871	ENSMUST00000180871	Gm26800	ENSMUSG00000097896	lincRNA	gap	chr16-57280918-57281175	chr16-57280490-57280989	0
ENSMUST00000133478	ENSMUST00000133478	Ccser1	ENSMUSG00000039578	protein_coding	gap	chr6-61180602-61310813	chr6-61261318-61261817	0
ENSMUST00000064547	ENSMUST00000064547	Isoc2b	ENSMUSG00000052605	protein_coding	utr	chr7-4866061-4866193	chr7-4866005-4866504	0
ENSMUSE00000421778.1	ENSMUST00000057324	Flrt2	ENSMUSG00000047414	protein_coding	exon	chr12-95692226-95692615	chr12-95467004-95467503	224722
ENSMUSE00001259275.1	ENSMUST00000029257	Atp11b	ENSMUSG00000037400	protein_coding	exon	chr3-35754138-35754410	chr3-35438896-35439395	314742
ENSMUST00000160844	ENSMUST00000160844	Nrxn1	ENSMUSG00000024109	protein_coding	utr	chr17-90033644-90037076	chr17-90011693-90012192	21451
ENSMUST00000099151.2	ENSMUST00000099151	Sox2	ENSMUSG00000074637	protein_coding	utr	chr3-34651376-34652461	chr3-35154100-35154599	501638
ENSMUST00000170239	ENSMUST00000170239	Rpl3l	ENSMUSG00000002500	protein_coding	cds	chr17-24733917-24734018	chr17-24733420-24733919	0
ENSMUSE00000659140	ENSMUST00000074622	Brinp3	ENSMUSG00000035131	protein_coding	exon	chr1-146494760-146496077	chr1-145957690-145958189	536570
ENSMUSE00001025490	ENSMUST00000153250	Pax9	ENSMUSG00000001497	protein_coding	exon	chr12-56691767-56691779	chr12-56677650-56678149	13617
ENSMUST00000099151.3	ENSMUST00000099151	Sox2	ENSMUSG00000074637	protein_coding	utr	chr3-34651376-34652461	chr3-35149114-35149613	496652
ENSMUST00000098625	ENSMUST00000098625	Gm10650	ENSMUSG00000074237	protein_coding	utr	chr3-128040257-128040661	chr3-128151775-128152274	111113
ENSMUSE00000991126	ENSMUST00000180033	1700003H04Rik	ENSMUSG00000039174	protein_coding	exon	chr3-124580978-124581100	chr3-124613163-124613662	32062
ENSMUST00000108872	ENSMUST00000108872	Slc36a1	ENSMUSG00000020261	protein_coding	utr	chr11-55232639-55236330	chr11-55240519-55241018	4188
ENSMUST00000089418	ENSMUST00000089418	Vmn1r43	ENSMUSG00000068231	protein_coding	cds	chr6-89869513-89870502	chr6-89867200-89867699	1813
ENSMUSE00001343377	ENSMUST00000194274	RP24-297E7.1	ENSMUSG00000104401	lincRNA	exon	chr3-52927623-52927666	chr3-52954512-52955011	26845
ENSMUSE00000615586	ENSMUST00000095797	Spin1	ENSMUSG00000021395	protein_coding	exon	chr13-51100880-51100990	chr13-51085533-51086032	14847
ENSMUSE00000465589	ENSMUST00000061241	Apoo-ps	ENSMUSG00000049233	protein_coding	exon	chr13-107413865-107414767	chr13-107493657-107494156	78889
ENSMUSE00000616438	ENSMUST00000113794	Igsf5	ENSMUSG00000000159	protein_coding	exon	chr16-96361668-96361844	chr16-96357874-96358373	3294
ENSMUST00000019977	ENSMUST00000019977	Ddo	ENSMUSG00000063428	protein_coding	utr	chr10-40630011-40630091	chr10-40629646-40630145	0
ENSMUSE00000832094	ENSMUST00000146235	Ccdc63	ENSMUSG00000043036	protein_coding	exon	chr5-122138819-122138957	chr5-122143375-122143874	4417
ENSMUST00000127006	ENSMUST00000127006	Gm11476	ENSMUSG00000085596	processed_transcript	gap	chr2-167558451-167604635	chr2-167590371-167590870	0
ENSMUST00000116598	ENSMUST00000116598	H2-Q7	ENSMUSG00000060550	protein_coding	cds	chr17-35439221-35439284	chr17-35438796-35439295	0
ENSMUSE00000659140.1	ENSMUST00000074622	Brinp3	ENSMUSG00000035131	protein_coding	exon	chr1-146494760-146496077	chr1-145935817-145936316	558443
ENSMUST00000088735	ENSMUST00000088735	Olfm4	ENSMUSG00000022026	protein_coding	cds	chr14-80021119-80021930	chr14-80657280-80657779	635349
